# Anonymized Somatic Tumor Twins (STTs) enable open genome data sharing and use in research and clinical oncology

**DOI:** 10.64898/2026.04.01.715771

**Authors:** Nicolás Gaitán, Rodrigo Martín, Daniel Tello, Elisa Benetti, Michela Riba, Luca Licata, Marc Arbonés, Romina Royo, David Olmos, Marco J. Morelli, Giovanni Tonnon, Elena Castro, David Torrents

**Author notes:** These authors contributed equally to this work (Nicolás Gaitán, Rodrigo Martín).

## Abstract

The study of somatic variants from tumor genomes is fundamental to cancer research and clinical decision-making. However, existing data protection frameworks impose restrictions on the use and sharing of these variants in conjunction with sensitive germline information. To overcome these challenges, we developed GenomeAnonymizer, the first method to anonymize short-read DNA sequences from tumor-normal pairs. This generates Somatic Tumor Twins (STTs), an anonymized version of the original data that preserves the donor’s privacy while retaining somatic tumor information and sequencing noise. This method successfully removed all detectable germline variants from the 47 PCAWG-Pilot samples. We further demonstrate that Whole-Genome Sequencing (WGS) STTs preserve more than 98% of the original somatic variants, enabling reliable downstream analysis that replicates somatic-related findings from the original samples, including cancer driver genes, mutational signatures, and intratumor heterogeneity. Importantly, we also show that STTs can reproduce the identification of actionable genes and downstream clinical interpretations and decision-making. We generated a cancer cohort of STTs matched with synthetic clinical data that could be openly shared and used across projects and centers worldwide. This paradigm-shifting approach will accelerate discovery and clinical translation in oncology and enable the robust benchmarking of genome analysis and large-scale data infrastructures.
