## Supplemental Table 1 for "Anonymized Somatic Tumor Twins (STTs) enable open genome data sharing and use in research and clinical oncology"

sample	variant_caller	SNV_before	INDEL_before	SV_before	SNV_after	INDEL_after	SV_after
PCAWG_pilot_1	DeepVariant	3580849	738716	77	0	0	0
PCAWG_pilot_1	Delly	0	2356	6720	0	0	0
PCAWG_pilot_1	GRIDSS	0	28991	2545	0	0	0
PCAWG_pilot_1	HaplotypeCaller	3981251	750259	464	0	0	0
PCAWG_pilot_1	Strelka	3597026	691931	0	0	0	0
PCAWG_pilot_10	DeepVariant	3636048	663059	31	0	1	0
PCAWG_pilot_10	Delly	0	1527	6004	0	0	0
PCAWG_pilot_10	GRIDSS	0	19017	2271	0	0	0
PCAWG_pilot_10	HaplotypeCaller	3923763	662226	350	0	0	0
PCAWG_pilot_10	Manta	0	969	2782	0	0	0
PCAWG_pilot_10	Strelka	3539091	586340	0	0	0	0
PCAWG_pilot_11	DeepVariant	3607093	669214	39	0	0	0
PCAWG_pilot_11	Delly	0	1567	6069	0	0	0
PCAWG_pilot_11	GRIDSS	0	19484	2284	0	0	0
PCAWG_pilot_11	HaplotypeCaller	3831788	657397	365	0	0	0
PCAWG_pilot_11	Manta	0	1012	2828	0	0	0
PCAWG_pilot_11	Strelka	3454040	580830	0	0	0	0
PCAWG_pilot_13	DeepVariant	3561706	692472	47	0	0	0
PCAWG_pilot_13	Delly	0	1981	6008	0	0	0
PCAWG_pilot_13	GRIDSS	0	23572	2511	0	0	0
PCAWG_pilot_13	HaplotypeCaller	3971363	701718	430	0	0	0
PCAWG_pilot_13	Manta	0	1263	2931	0	0	0
PCAWG_pilot_13	Strelka	3495554	617587	0	0	0	0
PCAWG_pilot_14	DeepVariant	3987345	766790	43	0	0	0
PCAWG_pilot_14	Delly	0	1762	5341	0	0	0
PCAWG_pilot_14	GRIDSS	0	21489	2391	0	0	2
PCAWG_pilot_14	HaplotypeCaller	4362765	752651	319	0	0	0
PCAWG_pilot_14	Manta	0	828	2528	0	0	0
PCAWG_pilot_14	Strelka	3812321	647985	0	0	0	0
PCAWG_pilot_15	DeepVariant	3559719	666113	23	0	0	0
PCAWG_pilot_15	Delly	0	1623	5595	0	0	0
PCAWG_pilot_15	GRIDSS	0	18863	1935	0	0	0
PCAWG_pilot_15	HaplotypeCaller	3874136	678515	375	0	0	0
PCAWG_pilot_15	Manta	0	822	1733	0	0	0
PCAWG_pilot_15	Strelka	3111771	591473	0	0	0	0
PCAWG_pilot_16	DeepVariant	3572690	718525	54	0	0	0
PCAWG_pilot_16	Delly	0	2152	6438	0	0	0
PCAWG_pilot_16	GRIDSS	0	25812	2573	0	0	1
PCAWG_pilot_16	HaplotypeCaller	3957835	730317	431	0	0	0
PCAWG_pilot_16	Manta	0	1441	3073	0	0	0
PCAWG_pilot_16	Strelka	3533402	655193	0	0	0	0
PCAWG_pilot_17	DeepVariant	4049448	775084	17	0	1	0
PCAWG_pilot_17	Delly	0	2277	6105	0	0	0
PCAWG_pilot_17	GRIDSS	0	27052	2630	0	0	0
PCAWG_pilot_17	HaplotypeCaller	4498696	812057	483	0	0	0
PCAWG_pilot_17	Manta	0	1418	3072	0	0	0
PCAWG_pilot_17	Strelka	3918251	721738	0	0	0	0
PCAWG_pilot_18	DeepVariant	3426472	648816	26	0	0	0
PCAWG_pilot_18	Delly	0	1338	5013	0	0	0
PCAWG_pilot_18	GRIDSS	0	17193	1915	0	0	0
PCAWG_pilot_18	HaplotypeCaller	3634127	628227	274	0	5	0
PCAWG_pilot_18	Manta	0	884	2253	0	0	0
PCAWG_pilot_18	Strelka	3290444	581586	0	0	1	0
PCAWG_pilot_19	DeepVariant	3648127	710279	34	0	0	0
PCAWG_pilot_19	Delly	0	1931	6601	0	0	0
PCAWG_pilot_19	GRIDSS	0	23301	2401	0	0	0
PCAWG_pilot_19	HaplotypeCaller	3956265	703084	405	0	2	0
PCAWG_pilot_19	Manta	0	1205	2864	0	0	0
PCAWG_pilot_19	Strelka	3618239	660133	0	0	0	0
PCAWG_pilot_2	DeepVariant	3654879	751153	64	0	0	0
PCAWG_pilot_2	Delly	0	2299	8805	0	0	0
PCAWG_pilot_2	GRIDSS	0	27158	2616	0	0	0
PCAWG_pilot_2	HaplotypeCaller	3971174	726355	456	0	0	0
PCAWG_pilot_2	Manta	0	1430	3446	0	0	0
PCAWG_pilot_2	Strelka	3613522	707015	0	0	0	0
PCAWG_pilot_20	DeepVariant	3604160	725443	29	0	0	0
PCAWG_pilot_20	Delly	0	1707	5083	0	0	0
PCAWG_pilot_20	GRIDSS	0	20548	2295	0	0	0
PCAWG_pilot_20	HaplotypeCaller	3893513	731593	341	0	0	0
PCAWG_pilot_20	Manta	0	907	2488	0	0	0
PCAWG_pilot_20	Strelka	3544999	649236	0	0	0	0
PCAWG_pilot_21	DeepVariant	3515374	683657	46	0	0	0
PCAWG_pilot_21	Delly	0	1536	4500	0	0	0
PCAWG_pilot_21	GRIDSS	0	18135	2221	0	0	1
PCAWG_pilot_21	HaplotypeCaller	3772291	670435	256	0	0	0
PCAWG_pilot_21	Manta	0	719	2123	0	0	0
PCAWG_pilot_21	Strelka	3426924	608526	0	0	0	0
PCAWG_pilot_22	DeepVariant	3570802	660143	63	0	0	0
PCAWG_pilot_22	Delly	0	1738	5948	0	0	0
PCAWG_pilot_22	GRIDSS	0	19729	2231	0	0	0
PCAWG_pilot_22	HaplotypeCaller	3830430	635599	338	0	0	0
PCAWG_pilot_22	Manta	0	943	2677	0	0	0
PCAWG_pilot_22	Strelka	3397230	583210	0	0	0	0
PCAWG_pilot_23	DeepVariant	4495515	809974	43	0	0	0
PCAWG_pilot_23	Delly	0	2092	5877	0	0	0
PCAWG_pilot_23	GRIDSS	0	22852	2679	0	0	0
PCAWG_pilot_23	HaplotypeCaller	4724837	771277	397	0	0	0
PCAWG_pilot_23	Manta	0	1118	3315	0	0	0
PCAWG_pilot_23	Strelka	4378311	738285	0	0	0	0
PCAWG_pilot_24	DeepVariant	3583199	701517	57	0	0	0
PCAWG_pilot_24	Delly	0	1921	7113	0	0	0
PCAWG_pilot_24	GRIDSS	0	24092	2374	0	0	0
PCAWG_pilot_24	HaplotypeCaller	3947844	727954	406	0	1	0
PCAWG_pilot_24	Manta	0	1274	3101	0	0	0
PCAWG_pilot_24	Strelka	3558861	641582	0	0	0	0
PCAWG_pilot_25	DeepVariant	3287969	636063	21	0	0	0
PCAWG_pilot_25	Delly	0	1512	5216	0	0	0
PCAWG_pilot_25	GRIDSS	0	19080	1994	0	0	0
PCAWG_pilot_25	HaplotypeCaller	3685562	628061	347	0	0	0
PCAWG_pilot_25	Manta	0	905	2337	0	0	0
PCAWG_pilot_25	Strelka	3153482	561669	0	0	0	0
PCAWG_pilot_26	DeepVariant	3638487	702662	37	0	0	0
PCAWG_pilot_26	Delly	0	1843	6041	0	0	0
PCAWG_pilot_26	GRIDSS	0	22997	2428	0	0	0
PCAWG_pilot_26	HaplotypeCaller	3944569	725699	387	0	0	0
PCAWG_pilot_26	Manta	0	1133	3025	0	0	0
PCAWG_pilot_26	Strelka	3578700	634513	0	0	0	0
PCAWG_pilot_27	DeepVariant	3688459	675627	13	0	0	0
PCAWG_pilot_27	Delly	0	1519	5070	0	0	0
PCAWG_pilot_27	GRIDSS	0	18212	1753	0	0	0
PCAWG_pilot_27	HaplotypeCaller	3902357	672506	358	0	0	0
PCAWG_pilot_27	Manta	0	840	2444	0	0	0
PCAWG_pilot_27	Strelka	3571187	613526	0	0	0	0
PCAWG_pilot_28	DeepVariant	4308072	813581	36	0	0	0
PCAWG_pilot_28	Delly	0	2118	7362	0	0	0
PCAWG_pilot_28	GRIDSS	0	26505	2719	0	0	0
PCAWG_pilot_28	HaplotypeCaller	4636492	795703	472	0	0	0
PCAWG_pilot_28	Manta	0	1369	3315	0	0	0
PCAWG_pilot_28	Strelka	4266380	760425	0	0	0	0
PCAWG_pilot_3	DeepVariant	3628259	755227	62	0	0	0
PCAWG_pilot_3	Delly	0	2207	7608	0	0	0
PCAWG_pilot_3	GRIDSS	0	27271	2644	0	0	0
PCAWG_pilot_3	HaplotypeCaller	3954934	734857	463	0	0	0
PCAWG_pilot_3	Manta	0	1443	3352	0	0	0
PCAWG_pilot_3	Strelka	3587389	702737	0	0	0	0
PCAWG_pilot_30	DeepVariant	3611904	622068	47	0	0	0
PCAWG_pilot_30	Delly	0	1519	5896	0	0	0
PCAWG_pilot_30	GRIDSS	0	18412	2135	0	0	0
PCAWG_pilot_30	HaplotypeCaller	3893140	606678	389	0	1	0
PCAWG_pilot_30	Manta	0	875	2493	0	0	0
PCAWG_pilot_30	Strelka	3453123	544374	0	0	0	0
PCAWG_pilot_31	DeepVariant	3447442	665185	19	0	0	0
PCAWG_pilot_31	Delly	0	1794	7785	0	0	0
PCAWG_pilot_31	GRIDSS	0	21594	2353	0	0	0
PCAWG_pilot_31	HaplotypeCaller	3807203	662529	359	0	0	0
PCAWG_pilot_31	Manta	38	960	2499	0	0	0
PCAWG_pilot_31	Strelka	3323384	621662	0	0	0	0
PCAWG_pilot_32	DeepVariant	3671112	731627	30	0	0	0
PCAWG_pilot_32	Delly	0	1988	8679	0	0	0
PCAWG_pilot_32	GRIDSS	0	23970	2562	0	0	0
PCAWG_pilot_32	HaplotypeCaller	3953704	714727	397	0	1	0
PCAWG_pilot_32	Manta	0	1145	2893	0	0	0
PCAWG_pilot_32	Strelka	3619669	675533	0	0	0	0
PCAWG_pilot_33	DeepVariant	4355342	856888	35	0	0	0
PCAWG_pilot_33	Delly	0	2201	9327	0	0	0
PCAWG_pilot_33	GRIDSS	0	26228	2786	0	0	0
PCAWG_pilot_33	HaplotypeCaller	4670907	833489	459	0	0	0
PCAWG_pilot_33	Manta	0	1244	3211	0	0	0
PCAWG_pilot_33	Strelka	4234885	771172	0	0	0	0
PCAWG_pilot_34	DeepVariant	3651897	673849	54	0	0	0
PCAWG_pilot_34	Delly	0	1775	5887	0	0	0
PCAWG_pilot_34	GRIDSS	0	20763	2506	0	0	0
PCAWG_pilot_34	HaplotypeCaller	3929427	649586	349	0	0	0
PCAWG_pilot_34	Manta	0	1028	2958	0	0	0
PCAWG_pilot_34	Strelka	3608028	618136	0	0	0	0
PCAWG_pilot_35	DeepVariant	3532945	671036	49	0	0	0
PCAWG_pilot_35	Delly	0	1837	15441	0	0	0
PCAWG_pilot_35	GRIDSS	0	20890	2358	0	0	0
PCAWG_pilot_35	HaplotypeCaller	3921079	691806	482	0	1	0
PCAWG_pilot_35	Manta	0	1043	2758	0	0	0
PCAWG_pilot_35	Strelka	3320002	614905	0	0	0	0
PCAWG_pilot_36	DeepVariant	3491586	713737	45	0	0	0
PCAWG_pilot_36	Delly	0	2724	9663	0	0	0
PCAWG_pilot_36	GRIDSS	0	27823	2778	0	0	0
PCAWG_pilot_36	HaplotypeCaller	3998930	808961	565	0	0	0
PCAWG_pilot_36	Manta	0	1658	3638	0	0	0
PCAWG_pilot_36	Strelka	3480128	681295	0	0	0	0
PCAWG_pilot_37	DeepVariant	3347599	653645	49	0	0	0
PCAWG_pilot_37	Delly	0	2059	6315	0	0	0
PCAWG_pilot_37	GRIDSS	0	23083	2434	0	0	0
PCAWG_pilot_37	HaplotypeCaller	3777893	701635	420	0	0	0
PCAWG_pilot_37	Manta	0	1230	2938	0	0	0
PCAWG_pilot_37	Strelka	3234720	600335	0	0	0	0
PCAWG_pilot_38	DeepVariant	4057937	799356	22	0	0	0
PCAWG_pilot_38	Delly	0	1924	6405	0	0	0
PCAWG_pilot_38	GRIDSS	0	24076	2474	0	0	0
PCAWG_pilot_38	HaplotypeCaller	4440745	788846	450	0	0	0
PCAWG_pilot_38	Manta	0	1129	2927	0	0	0
PCAWG_pilot_38	Strelka	3878223	705360	0	0	0	0
PCAWG_pilot_4	DeepVariant	3673740	775864	67	0	0	0
PCAWG_pilot_4	Delly	0	2398	11801	0	0	0
PCAWG_pilot_4	GRIDSS	0	28398	2666	0	0	0
PCAWG_pilot_4	HaplotypeCaller	3966204	744468	494	0	0	0
PCAWG_pilot_4	Manta	0	1640	3778	0	0	0
PCAWG_pilot_4	Strelka	3625371	727339	0	0	0	0
PCAWG_pilot_40	DeepVariant	3674631	724030	57	0	0	0
PCAWG_pilot_40	Delly	0	2080	7493	0	0	0
PCAWG_pilot_40	GRIDSS	0	23549	2684	0	0	0
PCAWG_pilot_40	HaplotypeCaller	3934639	734216	437	0	0	0
PCAWG_pilot_40	Manta	0	1336	3353	0	0	0
PCAWG_pilot_40	Strelka	3603909	663377	0	0	0	0
PCAWG_pilot_41	DeepVariant	3611746	670741	28	0	0	0
PCAWG_pilot_41	Delly	0	1663	5619	0	0	0
PCAWG_pilot_41	GRIDSS	0	20565	2236	0	0	0
PCAWG_pilot_41	HaplotypeCaller	3885598	646563	340	0	0	0
PCAWG_pilot_41	Manta	0	1038	2617	0	0	0
PCAWG_pilot_41	Strelka	3515424	606130	0	0	0	0
PCAWG_pilot_42	DeepVariant	3644631	697551	24	0	2	0
PCAWG_pilot_42	Delly	0	1736	6442	0	0	0
PCAWG_pilot_42	GRIDSS	0	21955	2231	0	0	0
PCAWG_pilot_42	HaplotypeCaller	3954316	700323	430	0	1	0
PCAWG_pilot_42	Manta	0	1154	2841	0	0	0
PCAWG_pilot_42	Strelka	3611902	645056	0	0	0	0
PCAWG_pilot_43	DeepVariant	3651521	745564	71	0	2	0
PCAWG_pilot_43	Delly	0	2181	6561	0	0	0
PCAWG_pilot_43	GRIDSS	0	25247	2510	0	0	0
PCAWG_pilot_43	HaplotypeCaller	4002099	745675	403	0	0	0
PCAWG_pilot_43	Manta	0	1300	2970	0	0	0
PCAWG_pilot_43	Strelka	3590134	673746	0	0	0	0
PCAWG_pilot_44	DeepVariant	3522398	622299	52	0	0	0
PCAWG_pilot_44	Delly	0	1634	6576	0	0	0
PCAWG_pilot_44	GRIDSS	0	18999	2200	0	0	0
PCAWG_pilot_44	HaplotypeCaller	3830736	605052	405	0	0	0
PCAWG_pilot_44	Manta	0	997	2660	0	0	0
PCAWG_pilot_44	Strelka	3383348	534082	0	0	0	0
PCAWG_pilot_45	DeepVariant	3270729	611421	51	0	0	0
PCAWG_pilot_45	Delly	0	1544	5756	0	0	0
PCAWG_pilot_45	GRIDSS	0	19031	2258	0	0	0
PCAWG_pilot_45	HaplotypeCaller	3519640	593546	334	0	0	0
PCAWG_pilot_45	Manta	0	924	2611	0	0	0
PCAWG_pilot_45	Strelka	3022246	529222	0	0	0	0
PCAWG_pilot_46	DeepVariant	3673504	727079	60	0	0	0
PCAWG_pilot_46	Delly	0	2260	5895	0	0	0
PCAWG_pilot_46	GRIDSS	0	25823	2578	0	0	0
PCAWG_pilot_46	HaplotypeCaller	3952941	745065	462	0	0	0
PCAWG_pilot_46	Manta	0	1337	3211	0	0	0
PCAWG_pilot_46	Strelka	3611907	676292	0	0	0	0
PCAWG_pilot_47	DeepVariant	3456783	670904	58	0	0	0
PCAWG_pilot_47	Delly	0	2104	6741	0	0	0
PCAWG_pilot_47	GRIDSS	0	23188	2579	0	0	0
PCAWG_pilot_47	HaplotypeCaller	3888162	708303	461	0	0	0
PCAWG_pilot_47	Manta	0	1306	3060	0	0	0
PCAWG_pilot_47	Strelka	3332053	583513	0	0	0	0
PCAWG_pilot_48	DeepVariant	3717370	701388	51	0	1	0
PCAWG_pilot_48	Delly	0	1766	6162	0	0	0
PCAWG_pilot_48	GRIDSS	0	21539	2506	0	0	0
PCAWG_pilot_48	HaplotypeCaller	3989899	691717	397	0	0	0
PCAWG_pilot_48	Manta	0	1134	3037	0	0	0
PCAWG_pilot_48	Strelka	3682969	642223	0	0	0	0
PCAWG_pilot_49	DeepVariant	3429840	637594	50	0	0	0
PCAWG_pilot_49	Delly	0	1912	6051	0	0	0
PCAWG_pilot_49	GRIDSS	0	22253	2374	0	0	0
PCAWG_pilot_49	HaplotypeCaller	3862009	642571	372	0	0	0
PCAWG_pilot_49	Manta	38	1100	2683	0	0	0
PCAWG_pilot_49	Strelka	3329109	524981	0	0	0	0
PCAWG_pilot_5	DeepVariant	3671103	792212	66	0	0	0
PCAWG_pilot_5	Delly	0	2539	9600	0	0	0
PCAWG_pilot_5	GRIDSS	0	30454	2744	0	0	0
PCAWG_pilot_5	HaplotypeCaller	3994126	777914	551	0	0	0
PCAWG_pilot_5	Manta	0	1763	3947	0	0	0
PCAWG_pilot_5	Strelka	3626256	750496	0	0	0	0
PCAWG_pilot_50	DeepVariant	3586428	690556	41	0	0	0
PCAWG_pilot_50	Delly	0	1743	5284	0	0	0
PCAWG_pilot_50	GRIDSS	0	20153	2187	0	0	0
PCAWG_pilot_50	HaplotypeCaller	3856464	680710	363	0	0	0
PCAWG_pilot_50	Manta	0	1034	2472	0	0	0
PCAWG_pilot_50	Strelka	3474881	602717	0	0	0	0
PCAWG_pilot_6	DeepVariant	4526848	964381	63	0	0	0
PCAWG_pilot_6	Delly	0	2877	10440	0	0	0
PCAWG_pilot_6	GRIDSS	0	34489	3154	0	0	0
PCAWG_pilot_6	HaplotypeCaller	4798235	899348	562	0	0	0
PCAWG_pilot_6	Manta	0	1918	4354	0	0	0
PCAWG_pilot_6	Strelka	4453792	897061	0	0	0	0
PCAWG_pilot_7	DeepVariant	3693751	777192	60	0	0	0
PCAWG_pilot_7	Delly	0	2095	7582	0	0	0
PCAWG_pilot_7	GRIDSS	0	25330	2516	0	0	0
PCAWG_pilot_7	HaplotypeCaller	3947864	730777	435	0	0	0
PCAWG_pilot_7	Manta	0	1397	3369	0	0	0
PCAWG_pilot_7	Strelka	3621199	718078	0	0	0	0
PCAWG_pilot_8	DeepVariant	3707869	805669	68	0	0	0
PCAWG_pilot_8	Delly	0	2329	8340	0	0	0
PCAWG_pilot_8	GRIDSS	0	29080	2703	0	0	0
PCAWG_pilot_8	HaplotypeCaller	3979945	777003	500	0	0	0
PCAWG_pilot_8	Manta	38	1575	3737	0	0	0
PCAWG_pilot_8	Strelka	3641239	757841	0	0	0	0
PCAWG_pilot_9	DeepVariant	3703080	710395	60	0	0	0
PCAWG_pilot_9	Delly	0	1849	6843	0	0	0
PCAWG_pilot_9	GRIDSS	0	22125	2514	0	0	0
PCAWG_pilot_9	HaplotypeCaller	3955704	699188	386	0	0	0
PCAWG_pilot_9	Manta	0	1180	3172	0	0	0
PCAWG_pilot_9	Strelka	3584288	630800	0	0	0	0
